# Salivary extracellular vesicles isolation methods impact the robustness of downstream biomarkers detection

**DOI:** 10.1101/2024.01.23.576809

**Authors:** Jérémy Boulestreau, Laurence Molina, Alimata Ouedraogo, Louën Laramy, Ines Grich, Thi Nhu Ngoc Van, Franck Molina, Malik Kahli

## Abstract

Extracellular vesicles (EVs), crucial mediators in cell-to-cell communication, are implicated in both homeostatic and pathological processes. Their detectability in easily accessible peripheral fluids like saliva positions them as promising candidates for non-invasive biomarker discovery. However, the lack of standardized methods for salivary EVs isolation greatly limits our ability to study them. Therefore, we rigourously compared salivary EVs isolated using two scalable techniques—co-precipitation and immuno-affinity—against the long-established but labor-intensive ultracentrifugation method. Employing Cryo-Electron Microscopy, Nanoparticle Tracking Analysis, Western blots (WB), and proteomics, we identified significant method-dependent variances in the size, concentration, and protein content of EVs. Importantly, our study uniquely demonstrates the ability of EV isolation to detect specific biomarkers that remain undetected in whole saliva by WB. RT-qPCR analysis targeting six miRNAs confirmed a consistent enrichment of these miRNAs in EV-derived cargo across all three isolation methods. We also found that pre-filtering saliva samples with 0.22 or 0.45 µm pores adversely affects subsequent analyses. Our findings highlight the untapped potential of salivary EVs in diagnostics and advocate for the co-precipitation method as an efficient, cost-effective, and clinically relevant approach for small-volume saliva samples. This work not only sheds light on a neglected source of EVs but also paves the way for their application in routine clinical diagnostics.
