## supplemental tables for "Salivary extracellular vesicles isolation methods impact the robustness of downstream biomarkers detection"

### Sheet: Supplementary Table 1
Supplementary Table 1: List of miRCURY LNA miRNA PCR Assay
Name	Sequence	GeneGlobe ID
hsa-miR-107	5'AGCAGCAUUGUACAGGGCUAUCA	YP00204468
hsa-miR-103a-3p	5'AGCAGCAUUGUACAGGGCUAUGA	YP00204063
hsa-miR-26b-5p	5'UUCAAGUAAUUCAGGAUAGGU	YP00204172
hsa-miR-148a-3p	5'UCAGUGCACUACAGAACUUUGU	YP00205867
hsa-let-7f-5p	5'UGAGGUAGUAGAUUGUAUAGUU	YP00204359
hsa-let-7a-5p	5'UGAGGUAGUAGGUUGUAUAGUU	YP00205727

### Sheet: Supplementary Table 2
Supplementary Table 2: Particle numbers and sizes measured by NTA
	EV UC	EV Q	EV M
	Total particles number
Mean	23380000000	19575000000	224500000000
SEM	5772122660	3979609487	44882253360
	Particles number/mL/µg of proteins
Mean	450750000	177000000	1359000000
SEM	1.12125e+08	2.55376e+07	2.48253e+08
	Mean size (nm)
Mean	264	227	83.85
SEM	13.11	7.021	4.402
	Mode size (nm)
Mean	196.9	169.3	62.48
SEM	24.05	24.74	2.5
	D10 (nm)
Mean	136.2	127.3	54.95
SEM	6.857	6.909	1.363
	D50 (nm)
Mean	240.6	213.6	71.68
SEM	12.72	8.3	1.86
	D90 (nm)
Mean	422.2	339.4	131.3
SEM	21.09	9.4	13.01

### Sheet: Supplementary Table 3
Proteins identified by LC-MS/MS
WS (3/3 replicats)	EV UC (3/3 replicats)	EV Q (3/3 replicats)	EV M (2/3 replicats)		TOP100 EV markers
A1BG	A2M	A1BG	A2M		CD9
A2M	A2ML1	A2M	A2ML1		PDCD6IP
A2ML1	ABI1	A2ML1	ACTB		HSPA8
ACTB	ACLY	ACLY	ACTC1		GAPDH
ACTC1	ACTB	ACTB	ACTG1		ACTB
ACTG1	ACTC1	ACTC1	ACTN1		ANXA2
ACTN1	ACTG1	ACTG1	ACTN4		CD63
ACTN4	ACTN1	ACTN1	ACTR2		SDCBP
ACTR2	ACTN4	ACTN4	ACTR3		ENO1
ACTR3	ACTR1A	ACTR2	ADAM10		HSP90AA1
ADH7	ACTR2	ACTR3	AHSG		TSG101
ADK	ACTR3	ADAM10	ALB		PKM
ADSS2	ADAM10	ADH7	ALDH3A1		LDHA
AFM	ADAM9	ADSS2	ALDOA		EEF1A1
AGT	ADGRE5	AGL	ALDOC		YWHAZ
AHCY	ADGRG2	AGT	ALOX5AP		PGK1
AHNAK	ADH7	AHCY	AMY1A		EEF2
AHSG	ADSS2	AHNAK	ANPEP		ALDOA
AKR1A1	AGR2	AHSG	ANXA1		HSP90AB1
AKR1B10	AHCY	AKR1B10	ANXA11		ANXA5
ALAD	AHNAK	ALAD	ANXA2		FASN
ALB	AHSG	ALB	ANXA3		YWHAE
ALDH1A1	ALB	ALDH16A1	ANXA4		CLTC
ALDH3A1	ALDH16A1	ALDH1A1	ANXA5		CD81
ALDH9A1	ALDH1A1	ALDH2	ANXA6		ALB
ALDOA	ALDH2	ALDH3A1	APOA1		VCP
ALDOC	ALDH3A1	ALDH9A1	APOA2		TPI1
ALPL	ALDH3B1	ALDOA	APOB		PPIA
AMBP	ALDOA	ALOX5	APOC1		MSN
AMY1A	ALDOC	ALOX5AP	APOD		CFL1
ANPEP	ALOX5AP	AMBP	APOE		PRDX1
ANXA1	ALPL	AMPD3	AQP5		PFN1
ANXA11	AMPD3	AMY1A	ARF1		RAP1B
ANXA2	AMY1A	ANPEP	ARF4		ITGB1
ANXA3	ANO1	ANXA1	ARG1		HSPA5
ANXA4	ANPEP	ANXA11	ARPC1B		SLC3A2
ANXA5	ANXA1	ANXA2	ARPC2		HIST1H4A
ANXA6	ANXA11	ANXA3	ARPC3		GNB2
APCS	ANXA2	ANXA4	ATAD3B		ATP1A1
APEH	ANXA3	ANXA5	AZGP1		YWHAQ
APOA1	ANXA4	ANXA6	AZU1		FLOT1
APOB	ANXA5	ANXA7	B2M		FLNA
APOD	ANXA6	AP2B1	BASP1		CLIC1
APOE	ANXA7	APCS	BPI		CCT2
APOH	ANXA8L1	APEH	BPIFA2		CDC42
APOM	AP2B1	APMAP	BPIFB1		YWHAG
APRT	APEH	APOA1	BPIFB2		A2M
ARF1	APMAP	APOB	BROX		TUBA1B
ARG1	APOA1	APOD	C3		RAC1
ARHGDIA	APOA2	APOE	C5AR1		LGALS3BP
ARHGDIB	APOB	APOH	CA6		HSPA1A
ARPC1B	APOD	APOM	CAB39		GNAI2
ARPC2	APOE	AQP5	CALM1		ANXA1
ARPC3	APRT	ARF1	CALML3		RHOA
ARPC4	AQP5	ARF4	CALML5		MFGE8
ARPC5	ARF1	ARG1	CAMP		PRDX2
ASAH1	ARF4	ARHGAP1	CAP1		GDI2
ATAD3B	ARF5	ARHGDIA	CAPZA1		EHD4
ATP6V1A	ARF6	ARHGDIB	CAPZB		ACTN4
ATP6V1B1	ARG1	ARL8B	CASP14		YWHAB
ATP6V1B2	ARHGAP45	ARPC1A	CAT		RAB7A
ATRN	ARHGDIA	ARPC1B	CCT7		LDHB
AZGP1	ARHGDIB	ARPC2	CCT8		GNAS
AZU1	ARL8B	ARPC3	CD14		RAB5C
B2M	ARPC1A	ARPC4	CD44		ARF1
BASP1	ARPC1B	ARPC5	CD47		ANXA6
BLMH	ARPC2	ARRDC1	CD53		ANXA11
BLVRA	ARPC3	ASAH1	CD55		ACTG1
BLVRB	ARPC4	ATAD3B	CD59		KPNB1
BPI	ARPC5	ATP1A1	CD63		EZR
BPIFA2	ARRDC1	ATP5F1A	CD82		ANXA4
BPIFB1	ASAH1	ATP5F1B	CD9		ACLY
BPIFB2	ATAD3B	ATP6V1A	CDA		TUBA1C
BST1	ATP1A1	ATP6V1G1	CDC42		TFRC
BTD	ATP5F1A	AZGP1	CEACAM1		RAB14
C1QTNF3	ATP5F1B	AZU1	CEACAM5		HIST2H4A
C1RL	ATP6V1A	B2M	CEACAM6		GNB1
C3	ATP6V1B1	B4GALT1	CEACAM8		THBS1
C4A	ATP6V1B2	BASP1	CES1		RAN
C4BPA	ATP6V1C1	BLMH	CFL1		RAB5A
CA2	ATP6V1E1	BPI	CHMP1B		PTGFRN
CA6	ATP6V1G1	BPIFA1	CLCA4		CCT5
CAB39	AZGP1	BPIFA2	CLIC1		CCT3
CALM1	AZU1	BPIFB1	CLTC		AHCY
CALML3	B2M	BPIFB2	CLU		UBA1
CALML5	B3GNT3	BST1	CORO1A		RAB5B
CALR	B4GALT1	C1QB	CRISP3		RAB1A
CALU	BAIAP2	C1QC	CRNN		LAMP2
CAMP	BASP1	C1QTNF3	CST1		ITGA6
CANX	BIN2	C3	CST2		HIST1H4B
CAP1	BLMH	C4A	CST3		BSG
CAPG	BLVRA	C4BPA	CST4		YWHAH
CAPN1	BLVRB	C5	CST5		TUBA1A
CAPNS1	BPI	C5AR1	CSTA		TKT
CAPZA1	BPIFA1	C9	CSTB		TCP1
CAPZA2	BPIFA2	CA6	CTSB		STOM
CAPZB	BPIFB1	CAB39	CTSD		SLC16A1
CAT	BPIFB2	CALM1	CTSG		RAB8A
CBR1	BROX	CALML3	CTSZ		MYH9
CCL28	BST1	CALML5	CYBA		MVP
CCT2	C1GALT1C1	CALR	CYBB
CCT3	C1QA	CAMP	CYFIP2
CCT4	C1QB	CANX	CYRIB
CCT8	C1QC	CAP1	DCD
CD14	C1QTNF3	CAPG	DEFA3
CD44	C3	CAPN1	DMBT1
CD55	C4A	CAPNS1	DNM2
CD59	C4BPA	CAPZA1	DPP4
CD5L	C5	CAPZB	DSC1
CD9	C5AR1	CASP14	DSC3
CDA	C9	CAT	DSG1
CDC42	CA4	CBR1	DSG3
CDH1	CA6	CBR3	DSP
CEACAM1	CAB39	CCL28	DYNC1H1
CEACAM5	CAD	CCT2	ECM1
CEACAM6	CALM1	CCT3	EEF1A1
CEACAM8	CALML3	CCT4	EEF1E1
CES1	CALML5	CCT5	EEF2
CES2	CALR	CCT6A	EIF4A1
CFB	CAMP	CCT7	ELANE
CFH	CAND1	CCT8	ENDOU
CFL1	CANT1	CD109	ENO1
CFP	CAP1	CD14	EZR
CHI3L2	CAPG	CD44	FABP5
CLC	CAPN1	CD47	FCGBP
CLCA4	CAPN2	CD55	FERMT3
CLIC1	CAPNS1	CD59	FGA
CLTC	CAPZA1	CD5L	FGB
CLU	CAPZA2	CD63	FGG
COL14A1	CAPZB	CD82	FKBP1A
COL6A1	CAST	CD9	FLG
CORO1A	CAT	CDA	FLG2
CORO1C	CBR1	CDC42	FLNA
COTL1	CCL28	CDH1	FLOT1
CP	CCT2	CEACAM1	FOLR1
CPE	CCT3	CEACAM5	FTL
CPNE3	CCT4	CEACAM6	G6PD
CPPED1	CCT5	CEACAM8	GANAB
CPQ	CCT6A	CES1	GAPDH
CRABP2	CCT7	CFB	GCA
CRISP3	CCT8	CFH	GDI2
CRNN	CD14	CFL1	GGCT
CS	CD44	CHID1	GGT1
CST1	CD47	CLCA4	GLIPR2
CST2	CD53	CLIC1	GM2A
CST3	CD55	CLIP1	GNA13
CST4	CD59	CLTC	GNAI2
CST5	CD5L	CLU	GNAI3
CSTA	CD63	COL14A1	GNAS
CSTB	CD81	COL6A1	GNB1
CTBS	CD82	COPA	GNB2
CTSB	CD9	CORO1A	GPI
CTSC	CDC42	CORO1C	GPRC5B
CTSD	CDH1	COTL1	GPRC5C
CTSG	CEACAM1	CP	GSN
CTSH	CEACAM5	CPD	GSR
CTSL	CEACAM6	CPE	H2AC11
CTSS	CEACAM7	CPNE3	H2BC12
CTSZ	CEACAM8	CPPED1	H3-7
CYBA	CFB	CRABP2	H3C15
CYBB	CFH	CRISP3	H4C1
CYFIP2	CFL1	CRNN	H6PD
CYRIB	CHMP1B	CST1	HBA1
DAG1	CHMP2A	CST2	HBB
DBI	CHMP4B	CST3	HLA-B
DCD	CHMP5	CST4	HMGB2
DEFA3	CLC	CST5	HNRNPA2B1
DEFB1	CLCA4	CSTA	HP
DMBT1	CLDN4	CSTB	HRNR
DNAJC3	CLIC1	CTSB	HSP90AA1
DNER	CLIC4	CTSC	HSP90AB1
DPP3	CLTC	CTSD	HSP90B1
DPP4	CLU	CTSG	HSPA1A
DPP7	CNN2	CTSZ	HSPA5
DSC1	CNP	CYBA	HSPA8
DSC2	COL14A1	CYBB	HSPB1
DSG1	COL1A2	CYFIP2	HSPD1
DSG3	COL6A1	CYRIB	HTRA1
DSP	COPA	DCD	IDH1
DYNC1H1	COPB1	DECR1	IGHA1
DYSF	CORO1A	DEFA3	IGHA2
ECM1	CORO1C	DERA	IGHG1
EEF1A1	COTL1	DMBT1	IGHG2
EEF1B2	CP	DNAJC3	IGHG3
EEF1D	CPE	DNM2	IGHG4
EEF1G	CPNE1	DPP4	IGHM
EEF2	CPNE3	DPP7	IGHV1-45
EFHD2	CRABP2	DSC1	IGHV3-15
EGF	CRCT1	DSC2	IGHV3-35
EHD1	CRISP3	DSG1	IGHV3-7
EIF6	CRNN	DSG3	IGHV3-72
ELANE	CS	DSP	IGHV3-74
ENDOU	CST1	DSTN	IGHV3-9
ENO1	CST2	DYNC1H1	IGHV3OR15-7
ERAP1	CST3	DYSF	IGHV3OR16-12
ERO1A	CST4	ECM1	IGHV3OR16-13
EZR	CST5	EEF1A1	IGHV3OR16-9
FABP5	CSTA	EEF1G	IGHV4-38-2
FAH	CSTB	EEF2	IGHV6-1
FAM3B	CTSC	EFHD2	IGKC
FAM3D	CTSG	EHD1	IGKV2-29
FCGBP	CTSH	EIF4A1	IGKV2D-24
FCN1	CYBA	EIF6	IGKV3-15
FCN3	CYBB	ELANE	IGKV3-20
FERMT3	CYFIP2	ENDOU	IGKV3D-20
FGA	CYRIB	ENO1	IGKV4-1
FGB	DARS1	EPRS1	IGLC2
FGG	DCD	ERAP1	IGLL5
FKBP1A	DEFA3	ERO1A	IGLV1-47
FLG2	DERA	ERP44	IGLV1-51
FLNA	DMBT1	ESD	IGLV2-11
FLOT1	DNAJA2	EZR	IGLV3-25
FN1	DNAJC13	F11R	IGLV3-9
FOLR1	DNAJC3	FABP5	IGLV7-46
FSTL1	DNAJC5	FAM3B	IMPDH1
FUCA1	DNM2	FCAR	IQGAP1
FURIN	DOCK2	FCGBP	ITGAM
FUT6	DPP4	FCN1	ITGB2
G6PD	DSC1	FCN3	ITIH2
GALNT6	DSC2	FERMT3	ITLN1
GALNT7	DSC3	FGA	IVL
GANAB	DSG1	FGB	JCHAIN
GAPDH	DSG3	FGG	JUP
GBA1	DSP	FGR	KLK11
GBE1	DSTN	FKBP1A	KRAS
GC	DUOX2	FLG	KRT1
GCA	DYNC1H1	FLG2	KRT10
GDI2	DYSF	FLNA	KRT13
GFPT1	ECM1	FLOT2	KRT14
GGCT	EEA1	FMNL1	KRT16
GGH	EEF1A1	FN1	KRT17
GGT1	EEF1D	FOLH1	KRT2
GLG1	EEF1G	FOLR1	KRT5
GLIPR2	EEF2	FTH1	KRT6A
GLOD4	EFHD2	FURIN	KRT6B
GLUL	EHD1	FUT6	KRT73
GM2A	EHD4	G6PD	KRT78
GMFG	EIF4A1	GALNT6	KRT80
GNAI2	EIF5A	GANAB	KRT9
GNAQ	EIF6	GAPDH	LCN1
GNAS	ELANE	GBA1	LCN2
GNB1	ELMO1	GC	LCP1
GOLM1	EML2	GCA	LDHA
GOT1	ENDOU	GCNT3	LDHB
GOT2	ENO1	GDI2	LEG1
GPI	ENPP3	GGCT	LGALS3
GPRC5B	EPS8L1	GGH	LGALS3BP
GRB2	EPS8L2	GGT1	LGALS7
GRN	ERO1A	GLG1	LOXHD1
GSN	ERP44	GLIPR2	LPO
GSR	ESD	GLUL	LTA4H
GSS	EVI2B	GM2A	LTF
GSTO1	EZR	GMFG	LY6D
GSTP1	FABP5	GNAI2	LYZ
GUSB	FAM3B	GNAI3	MAN1A1
GYG1	FCAR	GNAQ	MCEMP1
GYS1	FCGBP	GNAS	ME1
H2AC11	FCGR3B	GNB1	MGP
H2BC12	FCN1	GNB2	MPO
H3C15	FCN3	GNPTG	MS4A3
H4C1	FERMT3	GOLM1	MSN
HBA1	FGA	GPI	MUC5B
HBB	FGB	GPRC5A	MUC7
HEBP2	FGG	GPRC5B	MVP
HEXA	FGR	GPRC5C	MYH14
HEXB	FKBP1A	GRN	MYH9
HK3	FLG2	GSN	MYL12B
HMGB1	FLNA	GSR	MYL6
HMGB2	FLOT1	GSTO1	NCCRP1
HNRNPA2B1	FLOT2	GSTP1	NCF1
HP	FMNL1	GYG1	NCF2
HPRT1	FN1	GYS1	NDRG3
HPX	FOLR1	H2AC11	NHERF1
HRG	FPR1	H2BC12	NME2
HRNR	FRK	H3-7	NPEPPS
HSP90AA1	FTH1	H3C15	NUCB2
HSP90AB1	FURIN	H4C1	P4HB
HSP90B1	FUT6	H6PD	PARP4
HSPA13	G6PD	HBA1	PDCD6IP
HSPA1A	GALNT12	HBB	PEBP1
HSPA4	GALNT3	HEBP2	PFN1
HSPA5	GANAB	HK3	PGD
HSPA6	GAPDH	HLA-C	PGK1
HSPA8	GBE1	HNRNPA2B1	PGLYRP1
HSPB1	GCA	HP	PGM1
HSPD1	GCNT3	HPX	PIGR
HTRA1	GDI2	HRG	PIP
HYOU1	GGCT	HRNR	PKM
IDH1	GGT1	HSP90AA1	PKP1
IGHA1	GLIPR2	HSP90AB1	PLA2G2A
IGHA2	GLUL	HSP90B1	PLBD1
IGHG1	GM2A	HSPA13	PLS3
IGHG2	GMFG	HSPA1A	PLSCR1
IGHG3	GNA11	HSPA4	PLTP
IGHG4	GNAI2	HSPA5	PPIA
IGHM	GNAI3	HSPA8	PPIB
IGHV1-18	GNAQ	HSPB1	PRB3
IGHV1-2	GNAS	HSPD1	PRDX1
IGHV1-45	GNB1	HTRA1	PRDX2
IGHV1-46	GNB2	HYOU1	PRDX4
IGHV1-69	GOLM1	IDH1	PRDX6
IGHV1OR15-1	GPI	IGF2R	PRH1
IGHV2-70D	GPRC5A	IGHA1	PROM1
IGHV3-15	GPRC5B	IGHA2	PROS1
IGHV3-20	GPRC5C	IGHG1	PRSS8
IGHV3-35	GRN	IGHG2	PRTN3
IGHV3-38	GSN	IGHG3	PSMA1
IGHV3-49	GSR	IGHG4	PSMA3
IGHV3-7	GSTO1	IGHM	PSMA4
IGHV3-72	GSTP1	IGHV1-18	PSMA6
IGHV3-73	GYG1	IGHV1-2	PSMB4
IGHV3-74	GYS1	IGHV1-45	PSMB5
IGHV3-9	H2AC11	IGHV1-46	PTPN6
IGHV3OR15-7	H2BC12	IGHV1-69	PTPRC
IGHV3OR16-12	H3-7	IGHV1-69D	PYGL
IGHV3OR16-9	H3C15	IGHV1-8	QSOX1
IGHV4-28	H4C1	IGHV1OR15-1	RAB10
IGHV4-38-2	H6PD	IGHV2-26	RAB11B
IGHV5-10-1	HBA1	IGHV2-70D	RAB27A
IGHV5-51	HBB	IGHV3-15	RAB3D
IGHV6-1	HK3	IGHV3-35	RAB5C
IGKC	HLA-A	IGHV3-38	RAB6A
IGKV1-16	HLA-B	IGHV3-43	RAB7A
IGKV1-17	HLA-C	IGHV3-49	RAC2
IGKV1-27	HNRNPA2B1	IGHV3-64	RALB
IGKV1-33	HP	IGHV3-64D	RAN
IGKV1-39	HRG	IGHV3-7	RAP1B
IGKV1-5	HRNR	IGHV3-72	RHCG
IGKV1-6	HSP90AA1	IGHV3-73	RHOA
IGKV1-8	HSP90AB1	IGHV3-74	RHOG
IGKV2-29	HSP90B1	IGHV3-9	RNH1
IGKV2D-24	HSPA13	IGHV3OR15-7	RPSA
IGKV2D-28	HSPA1A	IGHV3OR16-12	RTN3
IGKV2D-30	HSPA5	IGHV3OR16-9	S100A11
IGKV2D-40	HSPA8	IGHV4-28	S100A12
IGKV3-11	HSPB1	IGHV4-38-2	S100A16
IGKV3-15	HSPD1	IGHV4-4	S100A2
IGKV3-20	HTRA1	IGHV5-10-1	S100A8
IGKV3D-15	HVCN1	IGHV5-51	S100A9
IGKV3D-20	HYOU1	IGHV6-1	S100P
IGKV4-1	ICAM3	IGKC	SAA1
IGKV6-21	IDH1	IGKV1-16	SBSN
IGKV6D-21	IDH2	IGKV1-17	SDCBP
IGLC2	IGHA1	IGKV1-27	SDCBP2
IGLC7	IGHA2	IGKV1-33	SERPINA1
IGLL1	IGHG1	IGKV1-39	SERPINB1
IGLL5	IGHG2	IGKV1-5	SERPINB12
IGLV1-40	IGHG3	IGKV1-6	SERPINB3
IGLV1-44	IGHG4	IGKV1D-16	SERPINB5
IGLV1-47	IGHM	IGKV2-29	SERPINC1
IGLV1-51	IGHV1-2	IGKV2D-24	SERPINF1
IGLV2-11	IGHV1-46	IGKV2D-28	SFN
IGLV2-23	IGHV1-69	IGKV2D-29	SFRP1
IGLV3-10	IGHV1OR15-1	IGKV2D-30	SIRPA
IGLV3-19	IGHV3-15	IGKV2D-40	SLC15A2
IGLV3-21	IGHV3-35	IGKV3-11	SLC44A2
IGLV3-25	IGHV3-49	IGKV3-15	SLC44A4
IGLV3-9	IGHV3-7	IGKV3-20	SLC6A14
IGLV4-69	IGHV3-72	IGKV3D-15	SLPI
IGLV6-57	IGHV3-73	IGKV3D-20	SMPDL3B
IGLV7-46	IGHV3-74	IGKV4-1	SPRR3
IGLV8-61	IGHV3-9	IGKV6-21	SPTAN1
IGLV9-49	IGHV3OR15-7	IGKV6D-21	STOM
IL18	IGHV3OR16-12	IGLC2	STXBP2
IL1RN	IGHV3OR16-9	IGLC3	SYNE1
IL6ST	IGHV4-28	IGLC7	TALDO1
IMPA1	IGHV4-38-2	IGLL1	TCN1
IMPDH2	IGHV5-51	IGLL5	TF
IQGAP1	IGHV6-1	IGLV1-40	TGM1
ITGAM	IGKC	IGLV1-47	TGM3
ITGB2	IGKV1-16	IGLV1-51	THBS1
ITIH1	IGKV1-17	IGLV2-11	TKT
ITIH2	IGKV1-27	IGLV2-18	TLN1
ITIH4	IGKV1-33	IGLV2-23	TMBIM1
JCHAIN	IGKV1-39	IGLV3-10	TMSB4X
JUP	IGKV1-5	IGLV3-19	TPI1
KLK1	IGKV1-6	IGLV3-21	TSG101
KLK10	IGKV1-8	IGLV3-25	TSPAN6
KLK11	IGKV2-29	IGLV3-27	TUBB4B
KLK13	IGKV2D-24	IGLV3-9	TXN
KLK6	IGKV2D-28	IGLV4-69	TXNDC5
KNG1	IGKV3-11	IGLV5-45	UBA1
KPRP	IGKV3-15	IGLV6-57	UBC
KRT1	IGKV3-20	IGLV7-46	VAT1
KRT10	IGKV3D-15	IGLV8-61	VCL
KRT13	IGKV3D-20	IGLV9-49	VCP
KRT14	IGKV4-1	IL18	VNN2
KRT16	IGKV6-21	IL1RN	VSIG10L
KRT17	IGLC2	IL36A	WDR1
KRT2	IGLC7	IMPDH2	YWHAB
KRT4	IGLL5	INPP5D	YWHAE
KRT5	IGLV1-40	IQGAP1	YWHAQ
KRT6A	IGLV1-47	ITGAM	YWHAZ
KRT6B	IGLV1-51	ITGB2	ZG16B
KRT73	IGLV2-11	ITIH1
KRT78	IGLV2-23	ITIH2
KRT80	IGLV3-10	ITIH4
KRT9	IGLV3-19	JCHAIN
LAMP1	IGLV3-21	JUP
LAMP2	IGLV3-25	KLK1
LCN1	IGLV3-9	KLK10
LCN2	IGLV4-69	KLK11
LCP1	IGLV7-46	KLK13
LDHA	IGLV8-61	KNG1
LDHB	IGLV9-49	KPRP
LEG1	IL1RN	KRAS
LGALS3	IMPDH1	KRT1
LGALS3BP	IMPDH2	KRT10
LGALS7	IQGAP1	KRT13
LPO	IST1	KRT14
LRG1	ITGAM	KRT16
LSP1	ITGB2	KRT17
LTA4H	ITIH1	KRT2
LTF	ITIH2	KRT5
LY6D	ITIH4	KRT6A
LYN	JCHAIN	KRT6B
LYPD3	JUP	KRT77
LYZ	KIF5B	KRT78
MAN1A1	KLK1	KRT80
MANBA	KLK10	KRT9
MDH1	KLK12	LAMP1
MDH2	KNG1	LAMP2
MELTF	KRAS	LCN1
MGP	KRT1	LCN2
MMP8	KRT10	LCP1
MMP9	KRT13	LDHA
MNDA	KRT14	LDHB
MPO	KRT16	LEG1
MSLN	KRT17	LGALS3
MSN	KRT2	LGALS3BP
MUC16	KRT4	LGALS7
MUC5B	KRT5	LOXHD1
MUC7	KRT6A	LPO
MVP	KRT6B	LRG1
MYDGF	KRT73	LSP1
MYH14	KRT77	LSR
MYH9	KRT78	LTA4H
MYL12B	KRT80	LTF
MYL6	KRT9	LY6D
MYO1D	LAMP1	LYN
NAGA	LAMP2	LYZ
NAGK	LCN1	MAN1A1
NAGLU	LCN2	MANBA
NAMPT	LCP1	MAPK1
NAPRT	LDHA	MARCKS
NCF1	LDHB	MCEMP1
NCF2	LEG1	MDH1
NDRG3	LGALS3	MDH2
NME1	LGALS3BP	ME1
NME2	LGALS7	MELTF
NPC2	LOXHD1	MGAT1
NPEPPS	LPO	MGP
NT5C2	LRP1B	MMP8
NUCB1	LSP1	MMP9
NUCB2	LTA4H	MNDA
OLFM4	LTB4R	MPO
ORM1	LTF	MSN
ORM2	LY6D	MUC1
P4HB	LYN	MUC16
PAM	LYPLA1	MUC21
PARK7	LYZ	MUC5B
PARP4	MAN1A1	MUC7
PCBP1	MAPK1	MVP
PCMT1	MARCKS	MYADM
PDCD6IP	MCEMP1	MYH14
PDIA3	MDH1	MYH9
PDIA4	MDH2	MYL12B
PDXK	MELTF	MYL3
PEBP1	MFGE8	MYL6
PFKL	MGAM	MYO1F
PFN1	MGAT1	NADSYN1
PGAM1	MGP	NAGK
PGD	MME	NAMPT
PGK1	MMP8	NAPRT
PGLYRP1	MMP9	NCCRP1
PGLYRP2	MNDA	NCF1
PGM1	MOB1B	NCF2
PGM2	MPO	NCF4
PIGR	MS4A3	NDRG3
PIP	MSN	NHERF1
PKM	MUC1	NIBAN1
PLA2G2A	MUC16	NME1
PLBD1	MUC21	NME2
PLG	MUC4	NPC2
PLOD1	MUC5AC	NPEPPS
PLS3	MUC5B	NT5C2
PLTP	MUC7	NUCB1
PNP	MVP	NUCB2
PPA1	MYADM	OLFM4
PPIA	MYH14	ORM1
PPIB	MYH9	OS9
PRB1	MYL12B	OSTF1
PRB2	MYL3	P4HB
PRB3	MYL6	PADI2
PRB4	MYO1C	PAFAH1B1
PRCP	MYO1D	PAICS
PRDX1	MYO1F	PAM
PRDX2	MYO1G	PARK7
PRDX4	NADSYN1	PARP4
PRDX5	NAGK	PCBP1
PRDX6	NAMPT	PDCD6IP
PRH1	NAPA	PDGFC
PRKCSH	NBEAL2	PDIA3
PROM1	NCCRP1	PEBP1
PROS1	NCF1	PFKL
PRR27	NCF2	PFN1
PRSS1	NCF4	PGAM1
PRSS27	NCKAP1L	PGD
PRSS8	NDRG3	PGK1
PRTN3	NDST3	PGLYRP1
PSAP	NHERF1	PGM1
PSMA1	NIBAN1	PGM2
PSMA2	NIBAN2	PI3
PSMA3	NME1	PIGR
PSMA4	NME2	PIP
PSMA5	NPC2	PKM
PSMA6	NPEPPS	PLA2G2A
PSMA7	NQO1	PLG
PSMB1	NT5C2	PLOD1
PSMB2	NUCB1	PLP2
PSMB4	NUCB2	PLS3
PSMB6	OLFM4	PLTP
PSMD3	OSTF1	PNP
PSME1	P4HB	PON1
PTGR1	PACSIN2	PPIA
PTPN6	PADI2	PPIB
PTPRC	PAFAH1B1	PPM1L
PYGL	PAICS	PPP1CA
QSOX1	PAM	PRB1
RAB10	PARK7	PRB3
RAB11B	PARP4	PRDX1
RAB1B	PCBP1	PRDX2
RAB27A	PDCD10	PRDX3
RAB2A	PDCD6	PRDX4
RAB5C	PDCD6IP	PRDX5
RAB7A	PDIA3	PRDX6
RAC2	PEBP1	PRELP
RALB	PFKL	PRH1
RAN	PFN1	PRKCD
RAP1B	PGAM1	PROM1
RARRES1	PGD	PROS1
RBP4	PGK1	PRR27
RETN	PGLYRP1	PRSS1
RHCG	PGM1	PRSS27
RHOA	PGM2	PRSS8
RHOG	PI3	PRTN3
RNASE2	PIGR	PSAP
RNASE3	PIP	PSMA1
RNASE4	PITPNA	PSMA2
RNASET2	PKM	PSMA3
RNH1	PLBD1	PSMA4
RNPEP	PLEKHO2	PSMA5
ROCK1	PLG	PSMA6
RPL10A	PLOD1	PSMA7
RPLP0	PLP2	PSMB1
RPS18	PLS3	PSMB10
S100A11	PLSCR1	PSMB2
S100A12	PLTP	PSMB3
S100A4	PPIA	PSMB4
S100A6	PPIB	PSMB5
S100A7	PPM1L	PSMB6
S100A8	PPP1CA	PSMB7
S100A9	PPP2R1A	PSMB8
S100P	PRB1	PSMB9
SBSN	PRB3	PSMC2
SDCBP	PRDX1	PSMC4
SELENOP	PRDX2	PSMC5
SERPINA1	PRDX4	PSMD1
SERPINA3	PRDX5	PSMD11
SERPINA4	PRDX6	PSMD13
SERPINA6	PRELP	PSMD2
SERPINB1	PRH1	PSMD3
SERPINB10	PRKACA	PSMD4
SERPINB12	PRKCD	PSMD6
SERPINB13	PROM1	PSMD7
SERPINB3	PROM2	PSMD8
SERPINB4	PROS1	PSME1
SERPINB5	PRPS1	PTPN6
SERPINB6	PRR27	PTPRC
SERPINC1	PRSS1	PYGL
SERPINF1	PRSS23	QSOX1
SERPINF2	PRSS8	RAB10
SERPING1	PRTN3	RAB11B
SERPINI1	PSAP	RAB14
SFN	PSMA1	RAB1B
SFRP1	PSMA2	RAB27A
SIL1	PSMA3	RAB2A
SIRPA	PSMA4	RAB3D
SLC25A5	PSMA5	RAB5B
SLC2A3	PSMA6	RAB5C
SLPI	PSMA7	RAB6A
SOD1	PSMB1	RAB7A
SOD3	PSMB2	RAB8B
SPARCL1	PSMB3	RAC1
SPINK5	PSMB4	RAC2
SPINT1	PSMB5	RALA
SPINT2	PSMB6	RALB
SPRR1A	PSMB7	RAN
SPRR3	PSMC2	RAP1B
SPTAN1	PSMC4	RAP2B
ST13	PSMC5	RARRES1
STOM	PSMD1	RETN
STXBP2	PSMD12	RHCG
TAGLN2	PSMD2	RHOA
TALDO1	PSMD3	RHOG
TARS1	PSMD6	RNASE3
TCN1	PSMD7	RNH1
TF	PSMD8	RNPEP
TGM1	PSME1	ROCK1
TGM3	PTGR1	RPS18
THBS1	PTPN6	RTN3
TIMP1	PTPRC	RTN4
TKT	PTPRJ	S100A11
TLN1	PYGB	S100A12
TMPRSS11A	PYGL	S100A4
TMPRSS11B	QSOX1	S100A7
TMPRSS11D	RAB10	S100A8
TPI1	RAB11B	S100A9
TPM3	RAB14	S100P
TPM4	RAB1A	SAA1
TPP1	RAB1B	SBSN
TPT1	RAB21	SDCBP
TSN	RAB27A	SDCBP2
TSPO	RAB2A	SDF4
TTR	RAB31	SEPTIN7
TUBA1B	RAB35	SERPINA1
TUBB4B	RAB3D	SERPINA3
TXN	RAB5B	SERPINB1
UBA1	RAB5C	SERPINB13
UBC	RAB6A	SERPINB3
UBE2L3	RAB7A	SERPINB5
UGP2	RAB8A	SERPINB6
VASP	RAB8B	SERPINC1
VAT1	RAC1	SERPIND1
VCL	RAC2	SERPING1
VCP	RACK1	SFN
VIM	RALA	SFRP1
VSIG10L	RALB	SIL1
VTN	RAN	SIRPA
WDR1	RAP1A	SLC2A3
WFDC2	RAP1B	SLC37A2
YWHAB	RAP2B	SLC44A2
YWHAE	RARRES1	SLC6A14
YWHAG	RDX	SLPI
YWHAH	RETN	SOD3
YWHAQ	RHCG	SPARCL1
YWHAZ	RHOA	SPINT2
ZG16B	RHOG	SPRR1A
	RNASE3	SPRR3
	RNH1	SPTAN1
	ROCK1	SPTBN1
	RP2	SRCAP
	RPL10A	ST3GAL1
	RPL12	ST3GAL6
	RPL14	STEAP4
	RPL15	STK24
	RPLP0	STOM
	RPS18	STXBP2
	RPS3	TAGLN2
	RPSA	TALDO1
	RRAS	TARS1
	RRAS2	TCN1
	RTN3	TCP1
	S100A10	TF
	S100A11	TGFBI
	S100A12	TGM1
	S100A14	TGM3
	S100A16	THBS1
	S100A4	TIMP1
	S100A6	TINAGL1
	S100A7	TKT
	S100A8	TLN1
	S100A9	TMPRSS11B
	SAA1	TMPRSS11D
	SBSN	TOR1B
	SCAMP2	TPI1
	SDCBP	TPM3
	SDCBP2	TPM4
	SEPTIN7	TPP1
	SERPINA1	TSN
	SERPINA3	TTR
	SERPINB1	TUBA1B
	SERPINB10	TUBA4A
	SERPINB12	TUBB
	SERPINB13	TUBB4B
	SERPINB3	TUFM
	SERPINB5	TXN
	SERPINB6	UBA1
	SERPINC1	UBC
	SERPIND1	UBE2N
	SERPING1	UGP2
	SFN	UNC13D
	SFRP1	VASP
	SIGLEC5	VAT1
	SIL1	VCL
	SIRPA	VCP
	SLC13A2	VIM
	SLC15A2	VNN1
	SLC16A3	VPS35
	SLC25A3	VPS4B
	SLC25A5	VSIG10L
	SLC26A9	VTN
	SLC2A3	WDR1
	SLC37A2	WFDC2
	SLC44A2	YWHAB
	SLC44A4	YWHAE
	SLC5A1	YWHAG
	SLC6A14	YWHAH
	SLK	YWHAQ
	SLPI	YWHAZ
	SNAP23	ZG16B
	SNX18
	SOD1
	SOD2
	SOD3
	SPARCL1
	SPINT2
	SPN
	SPRR1A
	SPRR2B
	SPRR3
	SPTAN1
	SPTBN1
	ST13
	ST3GAL1
	ST3GAL6
	STEAP4
	STK10
	STK24
	STOM
	STX3
	STXBP2
	SYPL1
	TACSTD2
	TAGLN2
	TALDO1
	TAOK3
	TARS1
	TCN1
	TCP1
	TF
	TFF3
	TGFBI
	TGM1
	TGM3
	THBS1
	TIMP1
	TKT
	TLN1
	TMBIM1
	TMC4
	TMEM30A
	TMPRSS11B
	TMPRSS11D
	TPI1
	TPM3
	TPM4
	TPP1
	TPP2
	TPT1
	TSG101
	TSPAN1
	TSPAN6
	TSPO
	TUBA1B
	TUBA4A
	TUBB
	TUBB4B
	TUFM
	TXN
	TXNDC5
	TXNL1
	UBA1
	UBC
	UBE2L3
	UBE2N
	UGP2
	UNC13D
	VAMP8
	VASP
	VAT1
	VCL
	VCP
	VIM
	VNN1
	VNN2
	VPS26A
	VPS35
	VPS4B
	VSIG10L
	VTN
	WDR1
	YES1
	YWHAB
	YWHAE
	YWHAG
	YWHAH
	YWHAQ
	YWHAZ
	ZG16B
